# Strain tracking with uncertainty quantification

**DOI:** 10.1101/2023.01.25.525531

**Authors:** Younhun Kim, Colin J. Worby, Sawal Acharya, Lucas R. van Dijk, Daniel Alfonsetti, Zackary Gromko, Philippe Azimzadeh, Karen Dodson, Georg Gerber, Scott Hultgren, Ashlee M. Earl, Bonnie Berger, Travis E. Gibson

**Affiliations:** Department of Mathematics, Massachusetts Institute of Technology, Cambridge, MA, USA; Department of Pathology, Brigham and Women’s Hospital, Boston MA, USA; Infectious Disease and Microbiome Program, Broad Institute, Cambridge, MA, USA; Delft Bioinformatics Lab, Delft University of Technology, Delft, 2628 XE, The Netherlands; Computer Science and AI Lab, Massachusetts Institute of Technology, Cambridge, MA, USA; Department of Molecular Microbiology and Center for Women’s Infectious Disease Research, Washington University School of Medicine, St. Louis, MO, USA; Harvard Medical School, Boston, MA USA; Harvard-MIT Health Sciences and Technology, Cambridge, MA, USA

## Abstract

The ability to detect and quantify microbiota over time has a plethora of clinical, basic science, and public health applications. One of the primary means of tracking microbiota is through sequencing technologies. When the microorganism of interest is well characterized or known *a priori*, targeted sequencing is often used. In many applications, however, untargeted bulk (shotgun) sequencing is more appropriate; for instance, the tracking of infection transmission events and nucleotide variants across multiple genomic loci, or studying the role of multiple genes in a particular phenotype. Given these applications, and the observation that pathogens (e.g. *Clostridioides difficile, Escherichia coli, Salmonella enterica*) and other taxa of interest can reside at low relative abundance in the gastrointestinal tract, there is a critical need for algorithms that accurately track low-abundance taxa with strain level resolution. Here we present a sequence quality- and time-aware model, *ChronoStrain*, that introduces uncertainty quantification to gauge low-abundance species and significantly outperforms the current state-of-the-art on both real and synthetic data. ChronoStrain leverages sequences’ quality scores and the samples’ temporal information to produce a probability distribution over abundance trajectories for each strain tracked in the model. We demonstrate Chronostrain’s improved performance in capturing post-antibiotic *Escherichia coli* strain blooms among women with recurrent urinary tract infections (UTIs) from the UTI Microbiome (UMB) Project. Other strain tracking models on the same data either show inconsistent temporal colonization or can only track consistently using very coarse groupings. In contrast, our probabilistic outputs can reveal the relationship between low-confidence strains present in the sample that cannot be reliably assigned a single reference label (either due to poor coverage or novelty) while simultaneously calling high-confidence strains that can be unambiguously assigned a label. We also analyze samples from the Early Life Microbiota Colonisation (ELMC) Study demonstrating the algorithm’s ability to correctly identify *Enterococcus faecalis* strains using paired sample isolates as validation.
