## Supplemental Data - Tables for "Strain tracking with uncertainty quantification"

### Sheet: 1-Semisynth pvals
Test: Two-sided Wilcoxon			BH Corrected			Raw
ReadDepth	Method	Comparator	RMSErrorSim	RMSErrorA	AUROC	RMSErrorSim	RMSErrorA	AUROC
2500	ChronoStrain	mGEMS	4.95911e-06	4.13259e-06	9.29832e-06	1.90735e-06	1.90735e-06	5.72205e-06
2500	ChronoStrain	StrainGST	2.16961e-05	4.13259e-06	4.13259e-06	1.33514e-05	1.90735e-06	1.90735e-06
5000	ChronoStrain	mGEMS	2.16961e-05	4.13259e-06	5.63535e-05	1.33514e-05	1.90735e-06	4.76837e-05
5000	ChronoStrain	StrainGST	0.000144641	4.13259e-06	4.13259e-06	0.000133514	1.90735e-06	1.90735e-06
10000	ChronoStrain	mGEMS	0.000106621	7.08444e-06	5.63535e-05	8.2016e-05	3.8147e-06	4.76837e-05
10000	ChronoStrain	StrainGST	0.000123978	1.54972e-05	2.75506e-05	0.000104904	9.53674e-06	1.90735e-05
10000	ChronoStrain	StrainEst	0.000244141	0.00028853	0.000244141	0.000244141	0.000244141	0.000244141
20000	ChronoStrain	mGEMS	8.26518e-06	0.000921567	8.88507e-05	3.8147e-06	0.000850677	8.2016e-05
20000	ChronoStrain	StrainGST	2.75506e-05	0.000136375	7.08444e-06	1.90735e-05	0.000104904	3.8147e-06
20000	ChronoStrain	StrainEst	4.95911e-06	4.13259e-06	4.13259e-06	1.90735e-06	1.90735e-06	1.90735e-06
40000	ChronoStrain	mGEMS	4.95911e-06	0.674223	4.13259e-06	1.90735e-06	0.674223	1.90735e-06
40000	ChronoStrain	StrainGST	4.95911e-06	0.000136375	4.13259e-06	1.90735e-06	0.000104904	1.90735e-06
40000	ChronoStrain	StrainEst	4.95911e-06	4.13259e-06	4.13259e-06	1.90735e-06	1.90735e-06	1.90735e-06

### Sheet: 2-Semisyn per-strain pvals
Test: Two-sided Wilcoxon			BH Corrected						Raw
ReadDepth	Method	Comparator	Strain0	Strain1	Strain2	Strain3	Strain4	Strain5	Strain0	Strain1	Strain2	Strain3	Strain4	Strain5
2500	ChronoStrain	mGEMS	0.0327682	0.20245	0.154815	0.00271225	0.00104761	0.0186132	0.0327682	0.20245	0.142906	0.00271225	0.000322342	0.0171814
2500	ChronoStrain	StrainGST	0.0259465	0.000528971	0.216167	5.78562e-05	0.123093	0.000247955	0.0239506	0.000209808	0.216167	9.53674e-06	0.123093	0.000133514
5000	ChronoStrain	mGEMS	0.000419044	0.012001	0.154815	0.00100535	0.00117642	0.0637226	0.000322342	0.00830841	0.142906	0.000707626	0.000585556	0.0637226
5000	ChronoStrain	StrainGST	0.00498841	1.23978e-05	0.0757355	4.95911e-05	0.0160923	0.0180962	0.00422096	1.90735e-06	0.0582581	3.8147e-06	0.0136166	0.0153122
10000	ChronoStrain	mGEMS	4.95911e-06	0.0472603	0.0532484	0.00100535	0.00117642	0.00102213	1.90735e-06	0.0399895	0.0327682	0.000850677	0.000707626	0.000707626
10000	ChronoStrain	StrainGST	0.000272751	0.001652	0.0699702	0.000116893	0.00258121	0.0040987	0.000167847	0.00101662	0.0484409	6.29425e-05	0.00198555	0.00315285
10000	ChronoStrain	StrainEst	0.000352648	0.000528971	0.00158691	0.00100535	0.00117642	0.000793457	0.000244141	0.000244141	0.000244141	0.000732422	0.000488281	0.000488281
20000	ChronoStrain	mGEMS	4.95911e-06	0.0471041	0.041673	0.00110133	0.00122876	4.95911e-06	1.90735e-06	0.0362339	0.0192337	0.00101662	0.000850677	1.90735e-06
20000	ChronoStrain	StrainGST	2.06629e-05	0.000340939	0.0027647	0.000116893	0.0259465	4.95911e-06	9.53674e-06	0.000104904	0.000850677	4.76837e-05	0.0239506	1.90735e-06
20000	ChronoStrain	StrainEst	4.95911e-06	1.23978e-05	0.000471115	0.000116893	0.00117642	4.95911e-06	1.90735e-06	1.90735e-06	3.62396e-05	6.29425e-05	0.000723953	1.90735e-06
40000	ChronoStrain	mGEMS	4.95911e-06	0.105416	0.0444796	0.00100535	4.95911e-05	1.23978e-05	1.90735e-06	0.0973072	0.0239506	0.000850677	3.8147e-06	5.72205e-06
40000	ChronoStrain	StrainGST	0.000116893	0.00157983	0.0027647	5.78562e-05	0.00090917	4.95911e-06	6.29425e-05	0.000850677	0.000850677	1.33514e-05	0.000209808	1.90735e-06
40000	ChronoStrain	StrainEst	4.95911e-06	1.65304e-05	0.00604515	0.000116893	0.000867844	4.95911e-06	1.90735e-06	3.8147e-06	0.00232506	6.29425e-05	0.000133514	1.90735e-06

### Sheet: 3-Semisyn Abund-binned pvals
Test: Two-sided Wilcoxon			BH Corrected				Raw
ReadDepth	Method	Comparator	Bin0	Bin1	Bin2	Bin3	Bin0	Bin1	Bin2	Bin3
2500	ChronoStrain	mGEMS	0.00014282	2.75506e-06	1.65304e-05	0.000566165	0.000131834	1.90735e-06	3.8147e-06	0.000261307
2500	ChronoStrain	StrainGST	0.00014282	2.75506e-06	0.00274611	0.0126322	0.000131834	1.90735e-06	0.00168991	0.0106888
5000	ChronoStrain	mGEMS	2.75506e-06	2.75506e-06	0.001888	0.00948429	1.90735e-06	1.90735e-06	0.00101662	0.00729561
5000	ChronoStrain	StrainGST	2.75506e-06	2.75506e-06	0.123486	0.230513	1.90735e-06	1.90735e-06	0.113987	0.230513
10000	ChronoStrain	mGEMS	2.75506e-06	2.75506e-06	0.123486	0.000598635	1.90735e-06	1.90735e-06	0.105398	0.000322342
10000	ChronoStrain	StrainGST	2.75506e-06	4.95911e-06	0.701181	0.0631129	1.90735e-06	3.8147e-06	0.701181	0.0582581
10000	ChronoStrain	StrainEst	0.000244141	0.000261307	0.000634766	0.000566165	0.000244141	0.000244141	0.000244141	0.000244141
20000	ChronoStrain	mGEMS	2.75506e-06	2.75506e-06	0.0223358	0.00455411	1.90735e-06	1.90735e-06	0.0171814	0.00315285
20000	ChronoStrain	StrainGST	2.75506e-06	0.000261307	0.00153319	6.19888e-06	1.90735e-06	0.000261307	0.000707626	1.90735e-06
20000	ChronoStrain	StrainEst	2.75506e-06	2.75506e-06	1.23978e-05	6.19888e-06	1.90735e-06	1.90735e-06	1.90735e-06	1.90735e-06
40000	ChronoStrain	mGEMS	2.75506e-06	2.75506e-06	0.00609695	0.000641584	1.90735e-06	1.90735e-06	0.00422096	0.000394821
40000	ChronoStrain	StrainGST	4.95911e-06	1.12707e-05	0.000117779	6.19888e-06	3.8147e-06	9.53674e-06	3.62396e-05	1.90735e-06
40000	ChronoStrain	StrainEst	2.75506e-06	2.75506e-06	1.23978e-05	6.19888e-06	1.90735e-06	1.90735e-06	1.90735e-06	1.90735e-06

### Sheet: 4-Semisyn sensitivity pvals
Test: Two-sided Wilcoxon			BH Corrected			Raw
ReadDepth	Method	Comparator	RMSErrorSim	RMSErrorA	AUROC	RMSErrorSim	RMSErrorA	AUROC
10000	ChronoStrain (p=0.001,q>0.99)	StrainGST (n=10,score>0.00)	0.0123389	5.72205e-06	0.000190258	0.00943565	5.72205e-06	3.62396e-05
10000	ChronoStrain (p=0.001,q>0.99)	StrainGST (n=20,score>0.00)	0.368277	2.49423e-06	0.0192337	0.368277	1.90735e-06	0.0192337
10000	ChronoStrain (p=0.001,q>0.99)	StrainGST (n=10,score>0.01)	5.40415e-06	2.49423e-06	1.33514e-05	1.90735e-06	1.90735e-06	1.90735e-06
10000	ChronoStrain (p=0.001,q>0.99)	StrainGST (n=10,score>0.02)	5.40415e-06	2.49423e-06	1.33514e-05	1.90735e-06	1.90735e-06	1.90735e-06
10000	ChronoStrain (p=0.001,q>0.99)	StrainGST (n=10,score>0.03)	7.41141e-05	2.49423e-06	1.33514e-05	3.05176e-05	1.90735e-06	1.90735e-06
10000	ChronoStrain (p=0.001,q>0.99)	mGEMS (q=.65,eps=0.1)			0.00284786			0.00271225
10000	ChronoStrain (p=0.001,q>0.99)	mGEMS (q=.65,eps=0.01)	5.40415e-06	4.32332e-06	0.00284786	1.90735e-06	3.8147e-06	0.00271225
10000	ChronoStrain (p=0.001,q>0.99)	mGEMS (q=.65,eps=0.001)	0.00621262	2.49423e-06	0.00284786	0.00365448	1.90735e-06	0.00271225
10000	ChronoStrain (p=0.001,q>0.99)	mGEMS (q=.65,eps=0.0001)	0.0162692	2.49423e-06	0.00284786	0.0153122	1.90735e-06	0.00271225
10000	ChronoStrain (p=0.001,q>0.99)	mGEMS (q=.5,eps=0.1)			0.00284786			0.00271225
10000	ChronoStrain (p=0.001,q>0.99)	mGEMS (q=.5,eps=0.01)	5.40415e-06	2.49423e-06	0.00284786	1.90735e-06	1.90735e-06	0.00271225
10000	ChronoStrain (p=0.001,q>0.99)	mGEMS (q=.5,eps=0.001)	0.00160684	2.49423e-06	0.00284786	0.000850677	1.90735e-06	0.00271225
10000	ChronoStrain (p=0.001,q>0.99)	mGEMS (q=.5,eps=0.0001)	0.0123389	2.49423e-06	0.00284786	0.00943565	1.90735e-06	0.00271225
10000	ChronoStrain (p=0.001,q>0.99)	mGEMS (q=.35,eps=0.1)			0.00284786			0.00232506
10000	ChronoStrain (p=0.001,q>0.99)	mGEMS (q=.35,eps=0.01)	5.40415e-06	2.49423e-06	0.00284786	1.90735e-06	1.90735e-06	0.00232506
10000	ChronoStrain (p=0.001,q>0.99)	mGEMS (q=.35,eps=0.001)	0.000174284	2.49423e-06	0.00284786	8.2016e-05	1.90735e-06	0.00232506
10000	ChronoStrain (p=0.001,q>0.99)	mGEMS (q=.35,eps=0.0001)	0.0136898	2.49423e-06	0.00284786	0.0120792	1.90735e-06	0.00232506
10000	ChronoStrain (p=0.001,q>0.99)	mGEMS (q=.80,eps=0.1)			0.00284786			0.00271225
10000	ChronoStrain (p=0.001,q>0.99)	mGEMS (q=.80,eps=0.01)	5.40415e-06	5.72205e-06	0.00284786	1.90735e-06	5.72205e-06	0.00271225
10000	ChronoStrain (p=0.001,q>0.99)	mGEMS (q=.80,eps=0.001)	0.0123389	4.32332e-06	0.00284786	0.00830841	3.8147e-06	0.00271225
10000	ChronoStrain (p=0.001,q>0.99)	mGEMS (q=.80,eps=0.0001)	0.0136898	2.49423e-06	0.00284786	0.0120792	1.90735e-06	0.00271225

### Sheet: 5-Semisyn mutation pvals
Test: Two-sided Wilcoxon			BH Corrected			Raw
MutRatio	Method	Comparator	RMSErrorSim	RMSErrorA	AUROC	RMSErrorSim	RMSErrorA	AUROC
0.002	ChronoStrain	mGEMS	1.90735e-05	9.53674e-06	2.86102e-05	1.90735e-06	1.90735e-06	5.72205e-06
0.002	ChronoStrain	StrainGST	6.67572e-05	9.53674e-06	1.90735e-05	1.33514e-05	1.90735e-06	1.90735e-06
0.006	ChronoStrain	mGEMS	0.00651042	0.00244141	0.00488281	0.00390625	0.00195312	0.00390625
0.006	ChronoStrain	StrainGST	0.012207	0.00244141	0.00390625	0.00976562	0.00195312	0.00195312
0.01	ChronoStrain	mGEMS	0.00651042	0.00244141	0.00488281	0.00390625	0.00195312	0.00390625
0.01	ChronoStrain	StrainGST	0.00837054	0.00244141	0.00488281	0.00585938	0.00195312	0.00390625
0.014	ChronoStrain	mGEMS	0.00651042	0.00244141	0.00585938	0.00390625	0.00195312	0.00585938
0.014	ChronoStrain	StrainGST	0.0217014	0.00390625	0.00390625	0.0195312	0.00390625	0.00195312
0.018	ChronoStrain	mGEMS	0.00651042	0.00244141	0.00390625	0.00390625	0.00195312	0.00195312
0.018	ChronoStrain	StrainGST	0.0839844	0.00390625	0.00585938	0.0839844	0.00390625	0.00585938

### Sheet: 6-Infant E.faec turnover
Infant	TurnOver_CS	TurnOver_mGEMS	Delivery_mode
A00021_T1	0	0	Caesarean
A00021_T2	0	0	Caesarean
A00031	0	0	Caesarean
A00043	1	1	Vaginal
A00067	1	0	Vaginal
A00106_T1	0	0	Vaginal
A00106_T2	0	0	Vaginal
A00185	0	0	Caesarean
A00190	0	0	Vaginal
A00219	0	0	Caesarean
A00502	0	0	Vaginal
A00559	1	1	Vaginal
A00576	0	0	Vaginal
A00908_T1	0	0	Caesarean
A00947	0	0	Caesarean
A00995	0	0	Vaginal
A01011	0	0	Vaginal
A01057	0	0	Caesarean
A01077	0	0	Caesarean
A01082	1	1	Caesarean
A01105	0	0	Caesarean
A01107	1	0	Caesarean
A01166	1	1	Caesarean
A01173	0	0	Caesarean
A01176	0	0	Caesarean
A01301	1	1	Caesarean
A01311	1	0	Caesarean
A01506	0	0	Caesarean
A01563	0	0	Caesarean
A01580	0	0	Caesarean
A01583	1	1	Caesarean
A01586	0	0	Caesarean
A01639	0	0	Caesarean
A01653	1	0	Caesarean
A01671	0	0	Caesarean
A01676	1	1	Caesarean
A01678	0	0	Vaginal
A01687	0	0	Caesarean
A01739	0	0	Caesarean
A01802	0	0	Caesarean
A01805	0	0	Vaginal
A01862	1	0	Caesarean
A01866	0	0	Caesarean
A01921	0	0	Vaginal
A01939	0	0	Caesarean
A01966	0	0	Caesarean
A02053	0	0	Caesarean
A02110	1	0	Caesarean
A02133	2	0	Vaginal
A02138	0	0	Caesarean
A02819	0	0	Caesarean
A02913	0	0	Caesarean
B00002	0	0	Caesarean
B00010	1	0	Caesarean
B00012	1	1	Vaginal
B00013	0	0	Vaginal
B00016	0	0	Caesarean
B00020	0	0	Vaginal
B00027	0	0	Vaginal
B00036	0	0	Vaginal
B00046	1	1	Vaginal
B00053	0	0	Caesarean
B00071	1	0	Caesarean
B00076	0	0	Caesarean
B00085	0	0	Caesarean
B00088	0	0	Caesarean
B00090	0	0	Vaginal
B00092	0	0	Caesarean
B00096	0	0	Caesarean
B00097	0	0	Vaginal
B00100	0	0	Vaginal
B00101	0	0	Vaginal
B00111	1	1	Caesarean
B00116	0	0	Caesarean
B00119	0	0	Vaginal
B00129	0	0	Caesarean
B00136	1	0	Caesarean
B00139	0	0	Caesarean
B00157_T3	0	0	Caesarean
B00174	0	0	Caesarean
B00176	0	0	Vaginal
B00178	2	0	Caesarean
B00203_T1	0	0	Caesarean
B00203_T2	0	0	Caesarean
B00235	0	0	Vaginal
B00236	0	0	Vaginal
B00252	0	0	Caesarean
B00268	0	0	Vaginal
B00272	1	1	Caesarean
B00507	0	0	Caesarean
B00518	0	0	Caesarean
B00537	1	0	Vaginal
B00550	0	0	Caesarean
B00553	1	0	Caesarean
B00562_T2	1	0	Caesarean
B00917	1	0	Vaginal
B00922	0	0	Vaginal
B01021	1	1	Caesarean
B01042	0	1	Caesarean
B01089	0	0	Caesarean
B01196	0	0	Vaginal
B01236	0	0	Caesarean
B01261	0	0	Vaginal
B01278	1	1	Caesarean
B01339	0	0	Vaginal
B01365	1	0	Caesarean
B01375	1	0	Vaginal
B01471	0	0	Caesarean
B01572	0	0	Vaginal
B01610	0	0	Vaginal
B01616	0	0	Vaginal
B01712	0	0	Caesarean
B01716	0	0	Vaginal
B01719	0	0	Vaginal
B01772	0	0	Caesarean
B01775	0	0	Vaginal
B01797	0	0	Vaginal
B01956	1	0	Vaginal
B02005	0	0	Caesarean
B02118	0	0	Vaginal
B02156	1	0	Vaginal
B02211	0	0	Vaginal
B02215	0	0	Caesarean
B02216	1	1	Caesarean
B02255	0	0	Caesarean
B02257	0	0	Vaginal
B02258	0	0	Vaginal
B02263	0	0	Vaginal
B02270	0	0	Caesarean
B02273	0	0	Vaginal
B02315	1	0	Caesarean
B02326	0	0	Caesarean
B02588	1	0	Vaginal
B02720	0	0	Vaginal
B02722	0	0	Caesarean
C01008_T2	0	0	Vaginal
C01010	0	0	Caesarean
C01012	0	0	Caesarean
C01052	0	0	Vaginal
C01075	0	0	Vaginal
C01201	0	0	Vaginal
C01329	0	0	Caesarean
C01331	1	1	Caesarean
C01387	1	1	Vaginal
C01389	0	0	Caesarean
C01392	0	0	Caesarean
C01443	0	0	Caesarean
C01488	0	0	Caesarean
C01529	0	0	Caesarean
C01530	0	0	Caesarean
C01560	0	0	Vaginal
C01689	1	1	Caesarean
C01695	0	0	Caesarean
C01700	0	0	Caesarean
C01751	0	0	Caesarean
C01752	0	0	Vaginal
C01757	0	0	Caesarean
C01758	0	0	Vaginal
C01832	0	0	Vaginal
C01837	0	0	Caesarean
C01839	0	0	Vaginal
C01841	0	0	Vaginal
C01844	0	0	Vaginal
C01871	0	0	Vaginal
C01877	0	0	Caesarean
C01913	0	0	Caesarean
C01917	1	0	Vaginal
C01919	0	0	Caesarean
C01929	0	0	Vaginal
C01930	0	0	Caesarean
C01990	0	0	Vaginal
C02016	0	0	Caesarean
C02047	1	1	Caesarean
C02059	0	0	Caesarean
C02062	0	0	Vaginal
C02097	0	0	Vaginal
C02180	0	0	Vaginal
C02186	0	0	Vaginal
C02223_T1	0	0	Caesarean
C02223_T2	0	0	Caesarean
C02236	0	0	Caesarean
C02295	0	0	Caesarean
C02391	0	0	Vaginal
C02565	0	0	Caesarean
C02566	0	0	Caesarean
C02571	0	0	Vaginal
C02695	0	0	Vaginal
C02756	0	0	Caesarean
C02892	0	0	Vaginal
